# Beliefs about a widely popularised human-wildlife conflict are largely unreflective of local experiences and ecological data in wild red foxes, *Vulpes vulpes*

**DOI:** 10.64898/2025.12.06.692778

**Authors:** Kristy A. Adaway, Charlotte R. Hopkins, Carl D. Soulsbury, F. Blake Morton

## Abstract

Human-driven environmental changes, such as urbanisation, are increasing human-wildlife interactions, creating potential for conflict. Public beliefs and experiences with local wildlife are central to the success of place-based conservation initiatives, such as urban rewilding, because they impact public attitudes and tolerance of those species within neighbourhoods. Few studies, however, have examined whether people’s beliefs align with their real-life observations of wildlife within their local area and, more importantly, whether (or how) their beliefs might impact public attitudes independently of local experiences with those animals. The current study addressed this gap by assessing whether public beliefs about a conspicuous human-wildlife conflict – bin-raiding behaviour – aligned with residents’ own local experiences with a familiar and widespread urban carnivore, the red fox (*Vulpes vulpes*). The study also examined whether beliefs about bin-raiding predicted attitudes towards foxes even when people lacked firsthand observations of such behaviour within their area. Beliefs and attitudes towards foxes were evaluated using a nationwide questionnaire administered to 1,275 participants in the United Kingdom. Ecological surveys were also conducted in the city of Hull, UK, to compare public attitudes and beliefs (N= 248 households) with objective data on outdoor bin disturbances (N=4,239 bins) from the same area. Nationally, most respondents (59.3%) believed that foxes raid bins despite significantly fewer of these people (21.7%) having witnessed it firsthand within their neighbourhood. In Hull, <1% of bins showed evidence of disturbance even though significantly more residents (16.9%) believed foxes raided bins than the number of residents who had actually seen it happen. Among national and local Hull residents with no local experience observing bin-raiding foxes, these beliefs were nevertheless associated with more negative attitudes towards them. Together, these findings highlight the importance of taking into account other factors beyond local experiences (e.g., socio-cultural norms) when interpreting local reports of human-wildlife conflict, especially for place-based conservation.
