## Supplementary material for "Beliefs about a widely popularised human-wildlife conflict are largely unreflective of local experiences and ecological data in wild red foxes, *Vulpes vulpes*": Dataset S1

### Sheet: National Survey
Number	Age	Watched a fox eating rubbish from your outdoor bin/a public bin owned by your local council?	Foxes try to get food from peoples’ outdoor rubbish bins (7-point scale)	Attitude Score
1	34	No	4	0.837607
2	73	Yes	4	5.31624
3	65	No	5	3.89744
4	72	No	3	3.76068
5	70	No	5	0.940171
6	60	No	4	3.08547
7	31	Yes	5	3.88889
8	77	No	4	1.38462
9	47	No	5	5.4359
10	65	No	1	5.38462
11	63	No	5	3.80342
12	69	No	4	5.23932
13	70	No	5	3.25641
14	55	No	6	-1.52991
15	68	No	5	2.48718
16	74	No	4	0.811966
17	62	No	6	4.89744
18	62	Yes	4	5.28205
19	69	No	6	-1.4188
20	31	No	4	1.51282
21	56	No	1	6
22	62	Yes	5	3.68376
23	25	No	3	1.5812
24	50	No	6	2.18803
25	49	Yes	7	-0.623932
26	23	No	4	1.2906
27	25	Yes	7	-1.4188
28	81	No	5	3.24786
29	24	No	4	0.401709
30	19	Yes	7	3.41026
31	79	No	1	2.82051
32	29	Yes	5	0.452991
33	53	No	6	4.94017
34	72	No	4	1.89744
35	30	Yes	4	0.461538
36	52	Yes	6	4.15385
37	42	Yes	7	5.4359
38	71	No	6	5.58974
39	22	Yes	6	-1.25641
41	65	No	4	2.58974
42	25	No	3	3.53846
43	50	Yes	4	1.39316
44	59	No	1	4.44444
45	71	No	2	5.39316
49	62	Yes	1	6
50	54	No	2	5.4359
51	59	No	5	3.07692
52	72	No	5	5.16239
53	46	No	5	-0.299145
54	58	Yes	6	4.67521
55	22	Yes	6	0.316239
57	69	No	6	1.59829
58	66	No	2	6
59	69	No	7	3.21368
60	46	No	4	4.71795
61	44	Yes	4	1.74359
62	18	Yes	4	0.188034
63	57	No	5	2.82906
64	30	Yes	4	0.74359
65	57	No	5	5.38462
66	64	No	5	0.042735
67	18	Yes	7	0
68	69	Yes	6	4.94872
69	43	No	7	-0.102564
70	57	No	5	3.20513
71	60	No	1	4.80342
72	66	No	7	-2.52137
73	71	No	5	1.92308
74	33	No	1	4.20513
75	26	Yes	6	3
76	46	No	5	4.96581
77	34	No	4	0.0769231
79	65	No	4	3.50427
80	75	No	4	2.5812
81	57	No	6	4.48718
82	64	No	4	2.88034
83	73	No	4	4.95726
84	55	No	5	4.18803
85	73	No	7	5.46154
86	59	Yes	5	5.35043
87	22	No	6	2.68376
88	71	No	6	-0.615385
89	35	No	5	5.05128
90	30	Yes	2	0.675214
91	31	No	5	0.0769231
92	21	Yes	5	0.042735
93	83	Yes	5	4.5812
94	76	Yes	5	2.78632
95	62	Yes	6	2.34188
96	58	No	6	2.2906
97	65	No	7	1.47009
98	78	No	5	3.35897
99	67	No	7	2.47009
100	70	No	3	2.17949
101	73	No	4	3.59829
102	20	No	4	0.376068
103	61	Yes	5	2.18803
104	19	Yes	6	0.0598291
105	72	No	4	1.66667
106	31	Yes	7	0.854701
107	33	Yes	4	0.897436
108	19	Yes	6	-0.854701
109	24	No	5	0.957265
110	31	Yes	7	5.10256
111	63	No	4	2.62393
112	55	No	4	3.13675
113	63	No	7	2.89744
114	63	No	4	5.12821
115	64	No	7	5.21368
116	73	No	1	4.59829
117	40	No	7	4.94872
118	69	No	4	0.42735
119	49	No	1	2.79487
120	59	No	1	5.77778
121	64	No	5	3.83761
122	78	No	7	2.94872
123	69	No	5	3.03419
124	71	No	6	3.35897
126	57	No	3	4.2906
127	63	Yes	5	3.16239
128	70	No	7	-5.4359
129	46	Yes	7	-1.94017
130	64	No	7	4.46154
131	26	Yes	6	4.18803
132	41	No	4	6
133	48	No	4	3.34188
134	74	No	3	3.47009
135	59	Yes	5	5.76923
136	41	Yes	6	5.40171
137	65	No	5	3.29915
138	50	No	3	4.97436
139	84	No	4	-0.923077
140	74	No	5	5.01709
141	33	No	1	4.82051
142	43	No	7	-4.74359
143	67	No	6	0.931624
144	62	No	7	-3.59829
145	27	No	4	0.017094
146	66	Yes	7	-3.05128
147	22	No	4	0.384615
148	69	No	6	1.21368
149	70	No	4	2.08547
150	50	No	7	4.21368
151	18	Yes	4	0.153846
152	56	No	4	3.77778
153	72	No	4	5.76923
154	18	Yes	5	0.811966
156	60	No	4	-0.91453
157	36	Yes	6	2.71795
158	73	No	7	1.87179
159	22	No	7	2.10256
160	70	No	7	4.26496
161	79	No	5	3.39316
162	25	No	5	-1.54701
163	41	No	5	-0.145299
164	23	No	4	4.07692
165	63	No	6	0.418803
166	27	No	6	3.45299
167	72	Yes	5	3.87179
169	59	No	5	4.78632
170	35	No	7	3.53846
171	73	No	5	2.64957
172	59	No	7	2.23077
173	32	No	4	0.897436
174	49	No	4	2.34188
175	22	Yes	6	1.4359
176	71	Yes	1	3.23077
177	70	No	4	0.564103
179	25	No	4	4.05128
181	24	Yes	7	3.48718
182	29	No	2	1.05983
183	81	No	6	5.53846
184	42	No	7	-4.44444
185	35	No	5	3.64957
186	65	No	4	4.49573
187	54	No	4	5.21368
188	57	No	5	4.7094
189	21	Yes	6	0.153846
190	28	No	6	5.07692
191	62	No	5	3.21368
192	78	No	5	-3.71795
193	59	No	3	2.2735
195	29	No	4	5.4359
196	50	No	4	3.2906
197	38	No	5	2.08547
198	46	No	7	4.32479
199	43	No	4	2.33333
200	41	No	5	4.91453
201	28	No	1	3.65812
202	45	Yes	3	-0.111111
203	58	No	7	-0.495726
204	69	No	7	1.12821
205	74	No	4	4.7094
206	70	No	4	4.06838
207	27	No	7	2.70085
208	37	No	4	3.83761
209	35	No	4	4.41026
210	21	Yes	4	1.05983
211	58	Yes	6	5.20513
212	41	No	5	3.79487
213	28	Yes	5	5.66667
214	21	Yes	3	0.196581
215	78	No	5	4.64103
216	73	No	4	-2.13675
217	64	No	5	4.97436
218	76	No	5	4.64103
219	68	No	5	2.35043
220	79	No	4	4.25641
221	65	No	4	5.20513
222	54	No	1	6
223	76	No	6	1.41026
224	59	No	1	4.76068
225	63	No	3	3.51282
226	52	No	4	2.35897
227	67	No	7	1.36752
228	83	No	5	2.31624
229	23	Yes	4	-0.333333
230	26	No	7	1.54701
231	71	No	5	5.23932
232	61	No	6	3.88889
233	77	Yes	5	4.82051
234	66	No	6	1.17094
235	67	No	5	1.24786
236	66	No	4	2.36752
237	68	No	4	3.35897
238	34	No	2	0.222222
239	75	No	5	4.11966
241	56	No	4	3.47009
242	68	No	6	2.60684
243	30	No	2	4.97436
244	69	Yes	7	-2.69231
245	74	No	6	-1.80342
248	69	No	5	0.598291
250	55	No	5	4.38462
251	34	Yes	6	1.18803
252	59	No	5	5.61538
253	25	Yes	7	0.42735
254	38	No	3	0.307692
255	32	No	5	2.97436
256	80	No	7	4.74359
257	67	Yes	4	5.4359
258	59	No	6	3.99145
260	76	No	4	-1.69231
261	53	No	4	5.47863
262	73	No	4	5.20513
263	62	No	1	3.66667
264	26	Yes	7	1.68376
265	76	No	4	3.35897
266	75	No	6	5.30769
267	33	Yes	5	4
268	23	Yes	5	3.84615
269	71	No	6	5.81197
270	66	No	1	5.46154
271	77	No	5	0.521368
272	37	No	4	3
273	70	No	5	0.91453
274	69	No	5	-0.162393
275	78	No	5	5.35043
276	63	No	5	1.2735
277	33	No	4	0
278	65	No	7	4.63248
280	26	No	4	3.93162
281	67	No	4	3.39316
282	37	No	4	3.21368
283	28	No	6	2.49573
284	60	No	2	0.777778
285	65	No	4	4.12821
286	63	No	7	-0.470085
287	50	No	7	1.92308
289	55	No	5	6
290	30	Yes	6	0.376068
291	74	No	7	2.44444
292	70	No	5	-0.529915
293	53	No	5	1.08547
294	51	No	2	3.75214
295	67	No	6	4.23077
296	31	Yes	6	1.48718
297	72	No	4	2
298	58	No	4	4.4359
299	57	No	6	4.38462
300	35	No	2	2.60684
301	57	No	4	4.91453
302	78	No	4	4.45299
303	36	No	6	-1.2906
304	61	No	6	4.55556
305	25	No	4	3.24786
306	41	No	4	2.08547
308	85	No	5	2.89744
309	23	No	7	-0.452991
310	53	No	5	3.2906
311	49	No	7	1.4359
312	22	Yes	4	0.222222
313	30	No	5	2.97436
314	24	No	4	3.08547
315	25	Yes	3	-0.034188
316	47	No	1	5.76923
317	45	No	4	4.96581
319	32	No	7	4.97436
320	67	No	2	5
321	48	No	6	4.5641
323	70	No	6	-0.863248
324	52	No	4	5.53846
325	37	No	4	4.97436
326	38	No	6	2.42735
327	57	No	4	0.82906
328	64	No	4	2.98291
329	70	No	5	0.324786
331	38	No	2	4.55556
332	32	Yes	7	1.76923
333	32	No	4	0.709402
334	70	No	6	4.22222
335	75	No	4	-0.777778
336	54	No	5	1.71795
337	50	No	4	3.2906
338	51	No	3	2.16239
339	68	No	7	5.23932
340	60	No	5	4.10256
341	67	No	5	2.02564
342	68	No	4	4.07692
343	53	No	4	4.18803
345	71	No	6	3.25641
346	74	No	4	2.41026
347	72	No	5	4.07692
348	19	No	4	1.35897
349	28	Yes	6	2.59829
350	73	No	1	6
351	76	No	4	-2.82051
352	65	No	2	4.63248
353	85	No	6	1.38462
354	71	No	5	-1.64957
355	37	No	6	4.1453
356	61	No	6	2.15385
357	62	No	4	4.41026
358	84	No	4	1.53846
359	66	No	5	3.82906
361	27	No	5	0.564103
362	51	No	5	5.32479
363	80	No	5	4.29915
365	77	No	4	4.74359
366	24	Yes	5	2.7094
367	31	Yes	7	0
368	68	Yes	4	0.752137
370	72	No	5	-0.418803
371	38	Yes	7	-0.34188
372	74	No	5	0.0769231
374	48	Yes	7	4.7265
376	44	Yes	5	6
377	72	No	4	3
378	28	No	2	2.2906
379	37	Yes	6	-0.264957
380	43	Yes	6	1.46154
381	18	No	6	4.38462
382	55	No	7	4.31624
383	64	No	7	2.5812
384	50	No	6	4.01709
385	64	No	5	3.53846
386	57	No	6	3.62393
388	59	No	7	0.615385
389	69	No	6	1.21368
390	76	No	4	3.68376
391	64	No	4	1.93162
392	59	No	5	-0.282051
393	60	No	7	1.81197
394	58	No	5	3.50427
396	46	No	4	4.63248
397	20	No	5	0.461538
398	43	No	6	3.29915
399	23	Yes	7	4.36752
400	78	No	5	2.06838
401	57	No	4	4.25641
402	42	No	4	4.32479
403	68	Yes	3	4
405	58	No	4	3.4188
406	71	No	4	4.79487
407	63	Yes	5	4.71795
408	32	No	5	2.91453
409	64	No	7	2.82051
410	63	No	6	2.48718
411	66	No	4	3.95726
412	64	No	5	5.05128
413	71	No	5	3.31624
414	63	No	7	-0.897436
415	23	No	4	0.487179
416	18	Yes	5	-0.136752
417	72	No	5	-3.05983
418	55	Yes	6	2.74359
420	66	No	4	5.13675
421	73	No	4	0.34188
423	46	No	5	0.393162
424	46	No	7	4.74359
425	23	No	5	2.45299
426	18	No	7	-0.709402
427	62	No	4	3.47009
428	44	Yes	5	2.95726
429	59	No	4	3.24786
430	22	Yes	6	0.854701
432	60	Yes	5	4.96581
433	60	No	4	3.17949
434	24	No	4	2.04274
436	70	No	6	5.33333
437	79	No	6	5.31624
438	60	No	5	3.87179
439	73	No	4	6
442	75	No	1	6
443	68	No	5	5.53846
444	80	No	6	3.62393
446	72	No	5	4.23932
447	32	No	4	0.65812
448	62	No	4	1.8547
449	63	Yes	5	2.59829
450	27	No	5	5.50427
451	76	No	7	-1.95726
452	18	No	5	1.50427
453	63	No	4	1.50427
454	24	No	7	0.888889
455	31	No	4	3.17949
456	50	No	5	0.82906
457	73	No	3	3.64957
458	80	No	7	4.36752
459	77	No	6	1.32479
460	18	No	5	2.16239
461	62	No	4	2.91453
462	40	No	4	5.07692
463	38	No	6	1.38462
464	68	Yes	3	-0.136752
465	84	Yes	5	0.188034
466	43	No	4	5.50427
467	50	Yes	4	4.4188
468	71	No	7	-3.51282
469	58	Yes	7	-1.82051
471	63	Yes	6	3.17949
472	18	Yes	1	-0.017094
473	44	No	4	5.44444
474	45	No	7	-3.96581
475	45	No	4	0.991453
476	66	No	4	3.74359
477	70	No	5	5.17094
478	47	No	2	3.36752
479	39	No	6	3.5812
480	50	No	5	4.11111
481	42	No	6	3.51282
482	37	No	5	4.98291
483	69	No	6	3.59829
484	46	No	1	5.28205
485	74	Yes	4	3.35043
486	60	No	1	5.53846
487	23	No	1	5.20513
489	64	No	4	2.05983
490	39	No	5	4.19658
491	66	Yes	6	4.05128
492	23	Yes	5	0.230769
493	58	No	3	4.78632
494	54	No	4	4.64103
495	73	No	5	3.47009
496	50	Yes	5	3.22222
497	33	No	5	5.53846
498	71	No	1	5.92308
499	70	Yes	6	3.31624
500	75	No	7	-4.77778
501	93	No	5	3.2735
503	62	No	5	3.54701
504	70	No	5	3.00855
505	28	Yes	5	-0.692308
506	61	No	4	0.42735
507	21	No	6	-1.11966
508	60	Yes	7	4.84615
509	51	No	5	1.94872
510	85	No	5	1.08547
511	32	Yes	6	3.80342
512	47	Yes	7	-5.53846
513	57	No	5	4.76068
514	73	No	7	-1.09402
515	32	No	5	5.24786
516	76	No	4	2.25641
517	65	No	4	3.07692
518	60	Yes	4	3.94872
519	32	No	4	4.82051
520	42	No	6	5.05128
521	62	No	6	3.5641
522	59	No	6	0.529915
523	34	No	7	-1.30769
525	38	Yes	5	0.794872
526	41	No	5	3.05983
527	73	No	6	2.50427
528	69	Yes	6	4.60684
529	80	No	6	0.692308
530	68	No	6	1.46154
531	36	No	3	2.01709
532	28	No	4	-0.564103
534	51	No	4	5.53846
535	30	No	5	2.32479
536	71	No	4	-2.33333
537	25	No	4	0.042735
538	78	No	3	2.87179
539	78	No	7	2.90598
540	36	No	7	-0.982906
541	76	No	2	-1.52991
542	57	No	1	5.05983
543	62	No	7	0
544	34	Yes	6	3.2735
545	34	No	7	5
546	75	No	5	1.23077
547	60	No	7	-0.512821
548	69	No	4	3.32479
549	64	Yes	4	1.19658
550	79	No	2	4.52137
551	66	No	5	4.11966
552	63	No	3	5.22222
553	40	No	2	4.25641
554	46	No	6	5.32479
555	37	No	5	5.53846
556	55	No	4	4.2735
557	43	No	5	5.02564
558	32	No	4	2.69231
559	64	Yes	4	3.80342
560	26	No	5	2.17094
561	44	No	7	1.35043
562	53	No	6	2.26496
563	21	Yes	7	0.384615
564	36	Yes	7	-2.02564
565	47	Yes	5	6
566	26	No	7	-1.75214
568	80	No	5	1.25641
569	51	No	5	-0.213675
570	30	No	5	4.38462
571	64	No	6	0.461538
572	54	No	6	4.69231
574	63	No	5	5.4359
575	76	No	7	6
576	71	No	6	0.91453
577	55	No	7	-0.495726
578	23	Yes	7	0.512821
579	27	Yes	5	1.46154
580	56	No	3	5.53846
581	53	No	4	3.94017
582	73	No	5	1.97436
583	66	No	5	4.47863
584	44	No	4	2.54701
585	40	No	3	1.23077
586	65	No	7	-3.31624
587	18	No	2	3.47009
588	59	No	5	4.41026
589	70	No	6	2.67521
590	66	No	4	4.97436
591	74	No	4	3.35897
592	69	No	4	1.57265
594	56	No	4	4.51282
595	55	No	4	4.24786
596	51	No	4	3.59829
597	63	No	4	5.20513
598	62	No	4	1.40171
599	70	No	5	4.05128
600	67	No	6	-0.957265
601	49	No	5	4.5641
602	71	No	4	4.36752
603	46	No	3	5.35897
604	72	No	7	-1.21368
605	78	No	4	4.89744
606	66	No	5	1.44444
607	44	Yes	3	4.07692
608	33	No	4	1.49573
609	71	Yes	7	-2.7265
610	32	No	4	0.769231
611	73	No	5	0.666667
612	73	No	5	-0.179487
613	43	Yes	6	5.17949
614	60	No	7	4.11966
615	57	No	4	3.83761
616	64	Yes	5	4.52137
617	53	No	7	3.71795
618	18	Yes	7	-0.923077
619	72	No	4	-1.00855
620	66	No	4	-0.452991
621	41	Yes	6	5.88889
622	44	No	5	5.77778
623	82	No	4	0.145299
624	70	No	4	6
625	55	No	4	0.786325
626	84	No	4	5.4359
627	51	No	7	5.35043
629	61	No	4	4.88889
630	66	Yes	4	1
631	47	No	1	0.82906
632	72	No	4	5.30769
633	63	No	4	-1.00855
634	69	No	7	5.02564
635	46	No	4	5.84615
636	53	No	5	5.70085
637	31	Yes	6	1.96581
638	37	No	5	2.25641
639	68	No	5	3.10256
640	55	No	4	0.717949
641	70	No	7	-3.38462
642	48	No	4	3.17094
643	64	No	7	3.50427
644	21	Yes	7	2.02564
645	30	No	2	1.55556
646	31	No	4	3.17949
647	65	No	3	3.75214
649	33	Yes	5	0.794872
650	65	Yes	4	5.10256
651	61	No	5	-0.401709
652	29	Yes	4	4.23077
653	52	No	4	5.76923
654	72	No	5	4.66667
655	71	No	4	4.01709
656	59	No	4	5.4359
657	73	No	4	6
658	31	Yes	7	0.521368
659	51	No	4	2.95726
660	29	Yes	4	3.17949
661	67	No	5	3.26496
663	83	No	4	5.53846
664	63	No	4	5.88889
665	63	No	5	5.40171
666	50	No	4	0.034188
667	56	No	5	4.63248
668	22	No	1	0.384615
669	37	No	6	0.290598
670	30	No	4	5.23077
671	68	No	5	0.871795
672	50	No	1	-0.957265
673	27	Yes	5	0.42735
675	69	Yes	6	-1.40171
676	54	No	4	2.47863
677	42	No	4	2.86325
678	79	No	5	3.4359
680	65	No	4	5.05128
681	26	No	4	0.111111
682	56	No	7	5.92308
683	77	No	5	4.90598
684	69	Yes	5	4.8547
685	73	No	5	0.487179
686	71	No	5	4.38462
687	50	No	5	4.89744
688	38	Yes	4	3.97436
689	51	No	4	4.86325
690	35	Yes	4	4.96581
691	64	No	5	3.39316
692	65	No	7	4.86325
693	66	No	4	3.12821
694	21	No	5	0.965812
695	30	Yes	4	0.111111
696	77	No	6	-0.957265
697	73	No	6	5.61538
698	44	No	6	3.11111
699	72	No	4	4.18803
700	58	No	5	5.61538
701	70	No	4	1.47009
702	57	No	4	2.17949
703	58	No	4	0.42735
704	60	No	4	2.81197
705	74	No	4	4.82906
706	58	No	4	2.93162
707	76	No	4	5.13675
708	31	No	2	1.67521
709	61	No	1	5.76923
710	52	No	4	2.11111
711	64	No	7	3.47009
712	67	No	4	3.59829
713	80	No	6	-0.128205
714	37	No	5	1.4188
715	83	No	4	1.75214
716	76	No	6	1.50427
717	55	No	4	5.66667
718	66	No	5	1.30769
719	55	No	7	6
720	46	No	5	3.47863
721	74	No	4	4.30769
722	19	No	5	-0.0598291
723	44	No	4	4.10256
724	71	No	4	2.83761
725	34	No	7	0.57265
726	63	Yes	6	4.80342
727	52	Yes	7	3.73504
728	20	Yes	6	-0.0598291
729	29	Yes	3	1.66667
731	75	No	5	2.09402
732	57	Yes	6	-0.529915
733	74	No	7	4.09402
734	48	No	7	3.34188
735	64	Yes	3	4.22222
736	75	No	6	-3.07692
737	21	Yes	4	0
738	53	No	3	5.01709
739	63	No	6	2.08547
741	58	No	5	0.162393
743	60	No	4	2.82051
744	73	No	5	3.12821
745	55	No	5	5.53846
746	71	No	7	-0.136752
747	70	No	3	3.64103
748	21	Yes	5	3.79487
749	72	No	5	3.08547
750	54	No	5	2.05128
751	33	No	5	2.19658
752	50	No	5	1.71795
753	61	Yes	7	5.66667
754	29	Yes	7	4.11111
755	21	Yes	5	2.94872
757	60	No	4	4.97436
758	60	No	4	3.64103
759	34	Yes	4	-0.239316
760	54	No	2	4.31624
761	23	No	1	0.811966
763	63	No	4	0.897436
764	59	No	4	5.23077
765	69	No	4	2.7265
766	33	No	4	-0.333333
767	71	No	5	0.239316
768	52	Yes	7	3
769	64	No	5	1.17949
770	42	No	5	5.77778
771	78	No	5	3.99145
772	41	Yes	5	2.22222
773	69	No	5	4.29915
774	82	Yes	7	-3.23077
775	54	No	5	3.13675
776	60	No	4	4.03419
777	42	Yes	7	4.05128
778	58	No	6	4.37607
779	69	Yes	6	-3.60684
780	72	Yes	7	5.66667
781	28	Yes	5	-0.034188
782	50	No	6	3.51282
783	67	Yes	2	2.52137
785	30	No	7	0.863248
786	68	No	5	5.13675
787	77	No	4	5.46154
788	75	No	4	3.87179
789	39	Yes	6	0.0769231
790	44	No	4	5.76923
791	75	No	3	-1.21368
792	56	No	7	-2.94872
793	77	No	7	-1.48718
794	69	No	4	4.32479
795	44	Yes	5	1.46154
796	75	No	4	5.23077
797	54	No	4	4.05983
799	39	No	5	2.05983
800	77	No	7	5.38462
801	60	No	4	4.79487
802	20	No	5	2.2735
803	85	No	6	-3.11111
804	52	No	5	1.54701
805	54	No	7	5.30769
806	51	No	5	4.86325
807	74	No	4	3.09402
808	57	No	7	1.08547
809	29	Yes	4	4.05128
810	22	No	4	3.09402
811	59	No	4	5.84615
812	78	No	5	1.66667
813	45	Yes	7	5.84615
814	76	No	4	4.97436
815	70	No	5	4.57265
816	32	No	4	3.20513
817	39	No	5	2.45299
818	25	No	7	3.24786
819	53	Yes	4	3.70085
820	62	No	4	2.36752
821	79	No	6	-0.102564
822	20	No	5	-0.65812
823	74	No	4	4.64103
824	29	No	3	4.63248
825	38	No	4	3.03419
826	43	No	4	6
827	23	No	4	-0.393162
828	71	No	5	2.74359
829	59	No	4	4.82051
830	70	No	4	3.69231
831	51	Yes	4	5.4359
832	65	No	4	4.12821
833	69	No	4	1.8547
834	59	No	4	5.01709
835	80	No	5	1.09402
836	24	No	4	2.97436
837	35	No	5	2.71795
838	27	No	5	-0.418803
839	68	No	5	0.034188
840	40	Yes	2	0
841	35	No	1	5.35897
842	33	Yes	7	0.17094
844	19	No	1	-0.444444
845	45	No	2	4.53846
847	84	No	4	6
848	75	No	4	3.76068
849	75	No	6	3.31624
850	60	No	4	5.12821
851	45	No	4	4.64957
852	34	No	4	-0.299145
853	30	No	5	-0.376068
854	69	No	6	4.41026
855	29	Yes	5	-0.683761
856	23	Yes	7	0
857	43	No	4	5.66667
858	78	No	7	1.88889
859	64	No	5	-0.752137
860	64	Yes	7	4.75214
861	71	No	5	-2.44444
862	71	No	7	5.50427
864	55	No	4	4.31624
865	71	No	4	3.66667
866	75	No	7	3.10256
867	78	No	6	0.358974
869	56	Yes	7	-3.5812
870	65	No	7	1.17949
871	22	Yes	3	5.20513
872	42	No	5	0
873	68	No	4	4.18803
874	51	Yes	3	0.974359
875	47	Yes	6	-2.22222
876	20	No	6	1.24786
877	21	Yes	7	6
878	32	Yes	3	-0.128205
879	45	No	5	4.74359
880	59	No	4	1.78632
881	18	No	6	5.10256
883	79	No	6	3.44444
884	53	Yes	2	4.47863
885	79	No	3	4.52991
886	30	No	3	0.521368
887	66	Yes	5	-0.752137
888	18	No	2	0.358974
889	32	Yes	6	-0.521368
891	63	Yes	7	4.07692
892	76	Yes	7	5.24786
894	72	No	5	3.13675
895	32	No	7	0
896	23	No	7	1.01709
897	66	Yes	5	3.87179
898	77	No	4	5.58974
899	67	No	4	3.62393
900	59	No	5	-0.529915
901	40	No	4	0.034188
902	68	Yes	4	4.57265
903	34	No	6	3.12821
904	60	No	6	-2.28205
905	58	No	7	3.23077
906	66	No	7	2.01709
907	36	No	2	3.51282
908	61	No	5	3.39316
909	27	No	4	2.58974
910	55	Yes	7	-1.23077
911	62	No	4	0.324786
912	74	No	4	4.52991
913	69	No	6	5.35897
914	33	No	4	1.24786
915	32	No	5	3.23077
916	67	No	5	3.4359
917	67	No	5	1.12821
918	38	No	4	0
919	45	No	7	3.67521
920	55	No	5	3.01709
921	60	No	4	5.51282
922	79	No	6	4.61538
923	61	No	4	0.752137
924	24	No	6	2.63248
925	59	No	4	5.61538
926	74	No	4	2.98291
927	76	No	5	-0.102564
928	54	No	4	-0.222222
929	37	Yes	3	2.34188
930	46	No	3	1.36752
931	48	No	1	5.66667
932	28	No	6	0.0598291
933	28	No	7	-1.29915
934	26	No	3	0.649573
936	33	No	5	0.931624
937	69	No	6	1.97436
938	70	No	5	1.99145
939	64	No	4	5.51282
940	72	No	7	-1.78632
941	18	No	6	2.80342
942	30	No	4	0.350427
943	42	No	5	5.53846
944	24	Yes	1	3.67521
945	29	Yes	5	5.46154
946	62	No	7	2.19658
947	56	No	4	1.39316
948	28	Yes	5	1.05128
949	84	No	4	5.4359
950	66	No	7	-1.41026
951	20	No	4	0.111111
952	59	No	4	5.88889
954	67	No	5	4.74359
955	64	No	5	-2.24786
956	65	No	4	1.38462
957	43	No	5	4.93162
958	33	Yes	5	-1.22222
959	64	No	3	2.77778
960	69	No	7	5.10256
961	63	No	6	4.57265
962	54	No	4	5.31624
963	60	Yes	6	4.37607
965	26	No	4	-0.25641
967	56	No	4	2.59829
968	69	No	5	5.50427
969	57	No	4	3.64103
971	47	No	5	4.17094
972	48	Yes	6	2.28205
973	56	No	5	3.77778
974	32	No	4	5.33333
975	80	No	7	-0.504274
977	82	No	5	2.96581
978	42	Yes	6	3.7265
979	75	No	2	2.61538
980	19	Yes	7	0.649573
981	67	No	7	5.20513
982	47	Yes	7	1.49573
983	61	No	4	5.31624
984	31	No	4	0.461538
985	64	Yes	6	-2.05128
986	64	No	4	4.82906
987	62	Yes	5	1.32479
988	58	No	5	6
990	62	No	5	3.87179
991	64	No	6	4.53846
992	57	No	6	2.69231
993	57	Yes	7	5.76923
994	54	No	6	1.89744
995	62	No	7	-0.316239
996	30	No	5	3.53846
998	73	No	3	2.07692
999	70	No	4	6
1000	70	No	7	-0.367521
1001	78	No	5	4.67521
1002	64	No	6	4.88889
1003	73	No	5	3.49573
1004	71	No	4	4.41026
1005	24	No	2	-0.153846
1006	35	Yes	4	0
1007	43	No	4	2.66667
1008	68	No	3	5.53846
1009	77	Yes	7	0.205128
1010	73	No	4	0
1011	77	No	1	4.04274
1012	69	No	4	2.68376
1013	26	Yes	3	1.32479
1014	46	No	6	4.87179
1016	66	No	5	2.74359
1017	54	Yes	7	0.91453
1018	85	No	4	3.88034
1019	18	No	4	1.98291
1020	80	No	7	4.52137
1021	59	No	4	5.31624
1022	90	No	7	2.25641
1023	60	No	2	2.83761
1024	53	No	5	1.52137
1025	51	No	6	3.50427
1026	62	No	2	3.51282
1027	34	Yes	4	2.78632
1029	81	No	7	1.96581
1030	78	No	4	0.752137
1031	78	No	6	3.17949
1032	22	No	4	-0.324786
1033	69	No	5	1.97436
1034	50	Yes	5	4.53846
1035	56	No	5	3.65812
1036	73	Yes	5	2.02564
1037	73	No	5	1.61538
1038	56	No	4	-4.51282
1039	55	No	4	5.31624
1040	23	Yes	5	1.47863
1041	78	No	5	5.76923
1042	48	No	4	2.92308
1043	22	No	5	0.846154
1045	81	No	2	0.589744
1046	73	No	4	4.74359
1047	74	No	5	-0.42735
1048	33	No	5	2.30769
1049	63	No	4	0.376068
1050	22	Yes	5	1.99145
1051	25	No	4	0.564103
1052	72	No	5	3.20513
1053	75	No	4	5.62393
1054	62	No	4	4.60684
1055	63	Yes	6	3.35043
1056	41	No	4	3.61538
1057	67	No	4	1.84615
1058	31	Yes	6	0.017094
1059	31	No	5	-0.213675
1060	65	No	4	5.12821
1061	56	Yes	6	6
1062	53	No	5	1.01709
1063	56	No	1	4.88034
1064	77	No	5	-0.222222
1065	66	No	2	3.54701
1066	39	No	6	3.2906
1067	74	No	3	2.70085
1068	60	No	5	4.54701
1069	79	No	4	4.41026
1071	49	No	5	5.31624
1072	19	Yes	7	-0.598291
1074	69	No	4	4.30769
1075	77	No	5	5.4359
1076	72	No	5	5.25641
1077	54	No	5	2.69231
1078	64	No	5	3.92308
1079	48	No	6	2.05983
1080	58	No	5	1.08547
1081	66	No	5	4.46154
1082	26	Yes	7	4.67521
1083	51	No	7	5.76923
1084	23	Yes	2	-1.67521
1085	25	Yes	7	-1.74359
1087	20	Yes	4	-1.1453
1088	71	Yes	5	1.63248
1089	56	Yes	5	2.46154
1090	65	Yes	5	3.35043
1091	26	Yes	7	-0.692308
1093	69	No	2	2.46154
1094	28	Yes	7	2.34188
1095	37	No	5	-1
1096	37	No	4	4.52137
1097	54	No	7	4.87179
1098	65	No	4	4.79487
1099	18	Yes	7	4.51282
1100	33	Yes	5	0.803419
1102	41	No	5	-0.119658
1103	27	No	5	3.99145
1104	71	No	6	3.54701
1105	34	No	4	4.5812
1106	54	No	6	3.60684
1107	54	No	4	3.7265
1108	28	No	7	1.78632
1109	31	No	4	4.32479
1110	49	No	5	1.88889
1112	51	No	4	5.20513
1113	72	No	7	1.39316
1114	71	Yes	7	1.87179
1115	59	No	6	4.51282
1116	71	No	5	4.33333
1117	65	No	6	2.71795
1118	67	No	4	-0.606838
1119	50	No	6	-2.5641
1120	38	Yes	2	5.55556
1121	54	No	4	-4.15385
1122	58	No	7	5.53846
1124	68	No	5	4.2906
1125	59	No	4	3.05128
1126	70	No	6	-1.17094
1127	69	No	5	-0.888889
1128	74	No	4	2.87179
1129	45	Yes	5	-0.418803
1130	79	No	6	1.38462
1131	72	No	5	4.39316
1132	60	Yes	6	1.7094
1133	58	No	5	0.615385
1134	38	No	5	-0.282051
1135	67	No	5	0.905983
1136	49	No	5	4.08547
1137	68	No	5	5.17094
1138	70	No	7	5.05128
1139	71	No	4	4.53846
1141	61	No	5	3.73504
1142	33	Yes	4	-0.179487
1143	24	No	5	2.35043
1145	44	No	4	0.709402
1146	70	Yes	5	3.81197
1147	36	No	4	-0.435897
1148	69	No	6	4.17094
1149	23	Yes	7	1.75214
1150	22	No	4	4.66667
1151	23	Yes	4	0.333333
1152	77	No	4	1.49573
1153	58	No	5	-0.205128
1154	53	No	4	4.32479
1155	70	No	7	4.91453
1156	63	Yes	5	3.20513
1157	34	Yes	4	0.641026
1158	56	No	5	-0.247863
1159	82	No	5	-2.94872
1160	69	No	6	2.25641
1161	35	No	5	3.35043
1162	51	No	2	5.23077
1163	43	No	5	2.79487
1164	69	No	3	4.45299
1165	73	No	6	2.42735
1166	60	No	4	-0.213675
1167	49	No	5	1.67521
1168	69	No	5	3.90598
1169	18	Yes	7	-0.025641
1171	52	No	7	1.7094
1172	55	Yes	5	-0.239316
1173	23	Yes	7	4.87179
1174	61	No	5	3.50427
1175	59	Yes	7	5.19658
1176	30	Yes	6	2.90598
1177	36	Yes	6	0.128205
1178	72	No	6	-0.017094
1179	41	No	3	-0.333333
1180	30	No	5	1.97436
1181	76	No	4	1.65812
1182	65	No	5	2.23077
1183	58	No	2	3.87179
1184	70	No	5	2.57265
1185	79	No	4	5.35897
1186	54	No	3	2.29915
1187	58	No	6	0.641026
1188	62	No	7	4.87179
1189	32	No	5	2.64957
1190	76	No	4	5.35043
1191	59	No	4	-0.0683761
1192	22	Yes	3	-0.230769
1193	19	No	1	4.61538
1194	22	Yes	5	5.23932
1195	53	Yes	5	4.58974
1196	29	Yes	5	0.0683761
1197	25	Yes	7	0.641026
1198	50	Yes	5	4.22222
1199	25	Yes	7	0.649573
1200	55	No	7	3.94872
1201	30	Yes	6	3.78632
1202	65	Yes	5	4.66667
1203	25	Yes	7	0.435897
1204	58	No	7	4.66667
1205	36	Yes	5	-0.0683761
1206	34	Yes	7	2.49573
1208	55	No	4	3.89744
1209	43	No	7	0.17094
1210	82	No	6	-2.58974
1212	56	No	5	-0.863248
1213	22	No	4	-0.017094
1214	42	Yes	5	4.29915
1215	35	Yes	5	0.606838
1216	39	Yes	5	1.65812
1217	53	No	4	4.71795
1218	66	No	5	0.794872
1219	70	No	6	3.23077
1220	75	No	5	4.87179
1221	67	No	7	0.435897
1222	40	Yes	5	4.67521
1223	80	No	7	4.01709
1224	60	No	4	5.4359
1225	59	No	5	-2.02564
1227	33	No	7	2.53846
1228	76	No	7	1.06838
1229	68	No	5	5.4359
1230	38	No	5	2.82906
1231	62	No	4	3.8547
1232	66	No	5	0.837607
1233	66	No	6	4.64957
1234	74	No	4	2.12821
1235	58	No	4	4.19658
1236	28	No	5	5.12821
1237	73	No	4	-0.384615
1238	21	Yes	1	5.38462
1239	75	No	7	-2.00855
1240	40	No	6	-1.05128
1241	18	Yes	5	3.35897
1242	29	Yes	7	3.17094
1244	79	No	4	1.17949
1245	69	No	7	5.69231
1246	54	No	7	5.17094
1247	38	No	5	4.32479
1248	45	Yes	7	4.87179
1249	66	No	1	0.316239
1250	67	No	5	4.16239
1251	75	No	5	2.23077
1252	52	No	4	0
1253	18	No	6	2.8547
1254	63	No	4	5.76923
1255	55	No	4	5.42735
1257	42	No	4	2.76923
1258	68	No	4	3.54701
1259	68	No	3	4.4188
1261	33	No	5	-0.547009
1262	65	No	4	5.54701
1263	77	No	6	4.36752
1264	36	No	5	5.12821
1265	19	Yes	4	0.0769231
1267	53	No	4	4.89744
1268	69	No	5	4.07692
1269	22	No	4	5.61538
1270	57	No	5	4.74359
1271	74	No	5	4.64957
1272	43	No	7	5.20513
1273	59	No	6	5.50427
1274	55	No	4	3.65812
1275	21	No	6	2.31624
1276	64	No	6	4.37607
1277	32	No	3	3.09402
1278	54	No	4	-0.179487
1279	37	No	5	2.86325
1280	29	Yes	2	3.5641
1281	22	Yes	7	-0.74359
1282	50	No	4	2.68376
1283	32	No	3	4.38462
1284	69	No	4	-0.333333
1285	71	No	6	4.90598
1286	72	No	6	4.82051
1287	62	No	5	-2.70085
1288	62	No	5	0.461538
1289	43	Yes	5	3.89744
1290	76	No	7	3.26496
1291	46	No	2	5.47863
1292	43	No	4	-0.0940171
1293	54	No	3	3.12821
1294	34	Yes	7	-0.119658
1295	25	Yes	5	1.95726
1296	29	Yes	7	0.57265
1297	39	Yes	5	0.803419
1298	42	Yes	5	2.94017
1300	52	Yes	7	0.760684
1301	43	Yes	6	-0.0854701
1302	60	Yes	7	-0.786325
1303	79	No	7	-3.11966
1304	25	Yes	7	4.38462
1305	75	No	6	0.34188
1306	71	Yes	7	5.06838
1307	30	No	6	1.64103
1308	32	No	4	1.92308
1309	72	No	4	0.589744
1310	60	No	6	-0.128205
1311	30	Yes	7	2.65812
1312	65	No	4	1.38462
1313	61	No	4	4.4359
1314	52	No	7	-3.2906
1316	84	No	6	5.07692
1319	27	No	4	0.119658
1320	63	No	4	3.61538
1321	46	No	1	5.24786
1322	79	No	6	-2.41026
1323	67	No	7	4.28205
1324	43	No	5	2.54701
1325	55	No	6	1.17094
1326	63	No	6	-1.48718
1327	65	No	4	4.89744
1328	51	No	5	1.40171
1329	69	No	7	5.32479
1330	36	Yes	7	-0.692308
1331	30	No	5	3
1332	49	No	3	2.94872
1333	70	No	4	3.87179
1334	65	No	6	1.60684
1335	31	Yes	7	1.41026
1336	73	No	4	2.96581
1337	55	No	4	5.20513
1338	55	No	3	0.752137
1339	33	Yes	6	3.4359
1340	68	No	4	2.83761
1341	50	Yes	5	2.76068
1342	42	No	1	6
1343	47	No	5	4.60684
1344	19	Yes	6	-0.666667
1345	34	Yes	5	-0.196581
1346	59	No	4	0.444444
1347	63	No	2	3.8547
1348	31	No	4	0.290598
1349	29	Yes	6	3.11966
1350	58	No	5	3.69231
1351	43	No	5	4.94017
1352	60	No	4	4.34188
1353	50	No	4	4.7265
1354	62	Yes	7	0.675214
1355	33	No	5	-0.196581
1356	58	No	5	4.71795
1357	47	No	5	4.45299
1358	51	No	4	0.0512821
1359	83	No	7	0.564103
1360	43	Yes	6	1.35897
1361	59	No	4	4.94017
1362	56	No	4	0.461538
1363	39	No	4	1.05983
1364	43	Yes	4	3.88889
1365	63	No	6	4.64103
1366	61	Yes	7	4.61538
1367	55	No	5	-0.0683761
1368	25	No	3	2.88034
1369	73	No	4	5.5812
1370	88	No	6	5.20513
1371	64	Yes	5	-0.632479
1372	28	Yes	6	0.461538
1373	45	No	5	3.19658

### Sheet: Local Survey
Number	Age group	Watched a fox eating rubbish from your outdoor bin/a public bin owned by your local council?	Foxes try to get food from peoples’ outdoor rubbish bins (7-point scale)	Attitude Score
1	25-34	Yes	4	5.7
2	45-54	No	4	4.15
3	35-44	No	4	3.075
4	25-34	No	4	5.4
5	55-64	No	1	5.625
6	35-44	No	4	5.025
7	25-34	No	1	5.9
8	25-34	No	1	3.7
9	45-54	No	1	1.225
10	65+	No	1	5.7
11	35-44	No	4	-4.6
12	25-34	No	4	-0.025
13	55-64	No	4	0.975
14	35-44	No	3	0.35
15	45-54	No	1	5.425
16	55-64	No	1	5.7
17	45-54	No	4	3.7
18	55-64	No	6	5.6
19	35-44	No	4	2.05
20	35-44	No	3	5.7
21	25-34	No	4	3.7
22	25-34	No	1	3.125
23	35-44	No	1	5.8
24	55-64	No	3	5.075
25	25-34	Yes	5	1.45
26	65+	No	1	6
27	18-24	No	5	4.675
28	65+	No	6	3.925
29	55-64	No	1	5.4
30	65+	No	1	5.7
31	25-34	No	3	5.1
32	65+	No	4	2.475
33	65+	No	4	3.9
34	65+	No	3	3.575
35	25-34	No	1	4.65
36	65+	No	3	4.3
37	55-64	Yes	5	1.575
38	55-64	No	4	4.5
39	35-44	No	2	3.725
40	55-64	No	4	4.1
41	35-44	No	4	5.45
42	45-54	No	4	5.775
43	45-54	No	1	5.275
44	65+	No	5	2.425
45	55-64	Yes	4	5.4
46	25-34	No	1	4.225
47	65+	No	7	5.075
48	55-64	No	4	5.075
49	35-44	Yes	4	5.625
50	35-44	Yes	5	2.3
51	65+	No	4	2.175
52	25-34	No	1	5.7
53	55-64	No	4	3.35
54	35-44	No	4	5.325
55	55-64	No	1	6
56	45-54	No	2	5.2
57	45-54	No	4	5.05
58	65+	No	5	4.9
59	35-44	No	7	4.725
60	45-54	No	1	3.575
61	25-34	No	4	4.95
62	55-64	No	4	5.025
63	45-54	No	1	5.9
64	35-44	No	4	4.475
65	35-44	No	1	5.625
66	35-44	No	4	4.7
67	55-64	No	4	3.225
68	55-64	No	4	5.7
69	25-34	No	5	5
70	18-24	No	2	4.575
71	65+	No	4	6
72	65+	No	3	4.35
73	45-54	No	1	5.325
74	45-54	No	4	0.15
75	18-24	No	5	2.2
76	45-54	No	1	5.7
77	55-64	No	4	5.025
78	25-34	No	4	5.1
79	55-64	No	4	4.9
80	65+	No	4	5.1
81	55-64	No	1	5.625
82	45-54	No	4	3.95
83	25-34	No	7	3.575
84	45-54	No	2	6
85	55-64	No	4	5
86	55-64	No	1	5.625
87	25-34	No	1	5.675
88	65+	No	5	-2.65
89	45-54	No	2	5.7
90	45-54	No	2	4.725
91	55-64	No	4	4.075
92	55-64	No	1	6
93	25-34	No	2	5.2
94	65+	No	5	4.45
95	35-44	No	4	4.25
96	45-54	No	1	4.125
97	55-64	No	4	2.825
98	55-64	No	5	5.8
99	45-54	No	4	5.6
100	45-54	No	1	6
101	Prefer not to say	No	2	5.2
102	35-44	No	2	5.425
103	25-34	No	4	5.1
104	45-54	No	4	5.55
105	18-24	Yes	5	5.225
106	45-54	No	4	5.3
107	35-44	No	4	5.575
108	65+	No	1	5.325
109	25-34	No	5	5.05
110	35-44	No	1	4.5
111	45-54	No	2	5.1
112	55-64	No	4	4.5
113	35-44	No	1	6
114	65+	No	5	4.2
115	65+	No	2	4.8
116	65+	No	7	5.5
117	45-54	No	1	1.75
118	65+	No	5	-4.425
119	65+	Yes	7	-5.225
120	25-34	No	4	4.475
121	65+	No	4	4.1
122	45-54	Yes	7	4.225
123	45-54	No	4	4.75
124	25-34	No	4	5.675
125	35-44	No	4	2.825
126	25-34	No	4	5.3
127	65+	No	4	6
128	55-64	No	4	5.45
129	55-64	No	4	1.275
130	45-54	No	4	5.525
131	45-54	No	5	3.675
132	55-64	Yes	2	5.375
133	18-24	No	3	3.85
134	35-44	No	4	3.375
135	35-44	No	2	4.3
136	55-64	No	4	5.7
137	55-64	No	4	4.575
138	55-64	Yes	6	4.925
139	45-54	No	3	5.4
140	65+	No	4	2.4
141	35-44	No	4	2.3
142	55-64	No	4	5.325
143	65+	No	4	2.7
144	25-34	Yes	3	5.6
145	35-44	No	2	2.25
146	55-64	No	4	5.4
147	65+	No	4	4.125
148	55-64	No	5	1.55
149	25-34	No	4	6
150	35-44	Yes	7	6
151	35-44	Yes	4	0.9
152	35-44	No	4	0.45
153	25-34	No	4	4.825
154	45-54	No	4	5.4
155	55-64	No	1	5.4
156	55-64	No	2	5.575
157	35-44	No	4	5.45
158	18-24	No	6	3.45
159	65+	No	4	5.125
160	65+	No	4	6
161	55-64	No	4	5.25
162	45-54	No	1	3.925
163	25-34	No	3	4.8
164	45-54	No	4	5.7
165	35-44	Yes	4	5.4
166	35-44	No	1	5.675
167	35-44	No	4	-1.2
168	55-64	No	1	5.525
169	65+	No	1	6
170	25-34	No	4	4.175
171	45-54	No	4	5.075
172	45-54	No	4	3.425
173	55-64	No	1	5.7
174	65+	No	4	4.05
175	18-24	No	5	4.875
176	55-64	No	4	1.925
177	45-54	No	4	5.325
178	45-54	No	4	5.75
179	18-24	Yes	3	4.85
180	25-34	No	4	3.75
181	45-54	Yes	5	5.6
182	35-44	No	2	4.9
183	65+	No	5	3.875
184	45-54	No	1	3.725
185	25-34	No	1	4.075
186	25-34	No	2	5.5
187	25-34	No	4	2.025
188	55-64	No	4	5.625
189	45-54	No	1	3.75
190	55-64	No	4	5.4
191	35-44	No	4	2.3
192	65+	No	1	5.7
193	45-54	Yes	7	1.375
194	55-64	No	1	5.7
195	35-44	No	1	5.35
196	Prefer not to say	No	4	4.625
197	55-64	No	1	5.4
198	25-34	No	1	5.7
199	45-54	No	5	6
200	35-44	Yes	3	6
201	55-64	No	1	6
202	25-34	No	4	5.65
203	35-44	No	4	4.65
204	65+	No	4	2.35
205	65+	No	7	2.7
206	25-34	No	4	5.775
207	45-54	No	5	3.15
208	55-64	No	4	5.7
209	55-64	No	5	1.475
210	45-54	No	4	5.4
211	65+	No	4	3.4
212	25-34	No	4	5.625
213	25-34	No	3	5.325
214	18-24	Yes	5	4.4
215	45-54	No	5	-0.275
216	45-54	Yes	4	1.3
217	55-64	No	4	4.5
218	25-34	No	4	2.85
219	45-54	No	1	6
220	55-64	No	1	5.075
221	55-64	No	1	5.7
222	45-54	No	1	5.125
223	35-44	No	3	5.275
224	55-64	No	4	4.475
225	45-54	No	1	6
226	65+	No	7	0.75
227	55-64	No	1	5.625
228	55-64	No	4	5
229	25-34	No	1	5.025
230	65+	No	4	5.15
231	35-44	No	1	5
232	55-64	No	1	3.525
233	65+	No	3	4.825
234	35-44	No	2	3.75
235	55-64	No	4	2.975
236	25-34	No	7	2.075
237	55-64	No	5	4.1
238	45-54	No	4	-1.6
239	45-54	No	4	1.775
240	55-64	No	1	6
241	65+	No	4	0.35
242	65+	No	4	5.7
243	45-54	No	4	5.9
244	55-64	No	5	6
245	35-44	No	3	4.775
246	45-54	No	4	2.975
247	45-54	No	4	4.425
248	55-64	No	1	5.2
